# Deep Phenotyping with Global Brain Activity and Plasticity Mapping Identify the Dorsal Raphe-Basolateral Amygdala Circuit as a Mediator of Adaptive Stress Responses

**DOI:** 10.64898/2026.07.24.740522

**Authors:** Shiladitya Mitra, Tibor Stark, Marcin Baranski, Beatrice Dal Bianco, Carlo Castoldi, Maddalena Pieroni, Sowmya Narayan, Cristina Beer, Rosa Eva Huettl, Monika Pawlowska, Lotte van Doeselaar, Joeri Bordes, Margherita Springer, Huanqing Yang, Veronika Kovarova, London Aman, Benjamin Jurek, Akshaya Rajan, Nicolas Snaidero, Michael Czisch, Marzena Stefaniuk, Bianca A. Silva, Mathias V. Schmidt

**Author notes:** Correspondence: Mathias V. Schmidt, Research Group Neurobiology of Stress Max Planck Institute of Psychiatry Kraepelinstr. 2-10, 80804 Munich Germany. Co-correspondence: Shiladitya Mitra.

## Abstract

Exposure to chronic environmental challenges triggers divergent behavioral trajectories across individuals. At the core, these different trajectories can be classified as individuals actively adapting to the challenges (“responders”) and those displaying a rigid, non-responsive phenotype (“non-responders”). The brain system-wide network configurations that dictate why individuals diverge along these differential coping strategies, which can also lead to disease vulnerability or resilience, remain poorly understood. Here, we paired machine-learning-based deep behavioral phenotyping with multi-modal whole-brain imaging, integrating longitudinal Manganese-Enhanced MRI (MEMRI) and post-challenge cFOS mapping, to chart the functional landscape of individual stress trajectories in mice subjected to chronic social defeat stress. High-dimensional behavioral phenotyping revealed that active stress adaptation is a complex trajectory marked by latent, pre-stress kinetic signatures in vigilance-like and locomotive behaviors. At the neural level, longitudinal MEMRI captured distinct, consolidated activity reconfigurations across canonical valence and stress-regulatory circuits that segregated responders from non-responders. Complementary whole-brain cellular cFOS network analysis after an additional acute challenge revealed that non-responders exhibited marked hyper-modularity and network fragmentation, whereas responders feature a tightly integrated functional module co-clustering the periaqueductal gray, ventral tegmental area, basolateral amygdala (BLA), and dorsal raphe (DR). Notably, functional network connectivity along the DR-BLA axis was completely lost in non-responsive animals. Finally, pathway-specific chemogenetic inhibition of BLA-projecting DR neurons during a social challenge significantly attenuated social avoidance and reversed anxiety-like behavioral deficits, effectively shifting active behavioral adaptation toward a non-responsive phenotype. Together, these findings demonstrate that individual stress-coping strategies are driven by coordinated, system-wide reconfigurations of activity and plasticity, identifying the DR-BLA circuit as a critical gatekeeper of adaptive stress responses.

**Graphical Abstract:** Global neural functional alterations defining responding vs non-responding populations following chronic stress are understudied, yet crucial. Deep phenotyping followed by mapping brain-wide activity and plasticity changes identified these underlying divergent functional networks. Acute manipulation of a dorsal raphe – basolateral amygdala pathway ameliorated adaptive stress responses, highlighting the significance of this network-based approach.
