## Supplementary Table 6 for "Deep Phenotyping with Global Brain Activity and Plasticity Mapping Identify the Dorsal Raphe-Basolateral Amygdala Circuit as a Mediator of Adaptive Stress Responses"

### Sheet: Sheet1
region	module	division
MEPO	3	HY
VTN	2	MB
MA	2	PAL
SNr	2	MB
VII	2	MY
SUV	2	MY
SGN	2	TH
MARN	2	MY
PVi	2	HY
RN	2	MB
VMH	2	HY
PGRNl	2	MY
PPY	2	MY
SF	1	STR
AVPV	1	HY
IPN	1	MB
GRN	1	MY
SPVO	1	MY
VTA	1	MB
LAV	1	MY
SNc	1	MB
RPO	1	P
POL	1	TH
VAL	1	TH
V	1	P
LSc	1	STR
PBG	1	MB
DR	1	MB
PPN	1	MB
MV	1	MY
PARN	1	MY
RR	1	MB
CUN	1	MB
VPL	1	TH
MRN	1	MB
SAG	1	MB
PB	1	P
SOC	1	P
RM	1	MY
LD	1	TH
IRN	1	MY
MEV	1	MB
RPA	1	MY
PAA	1	OLF
SSp-m	1	Isocortex
SCs	1	MB
GU	1	Isocortex
SSp-n	1	Isocortex
AVP	1	HY
SCiw	1	MB
CLA	1	CTXsp
RH	1	TH
PH	1	HY
LSv	1	STR
PVHd	1	HY
CEA	1	STR
MS	1	PAL
CM	1	TH
ADP	1	HY
PVT	1	TH
IMD	1	TH
CL	1	TH
OT	1	STR
PS	1	HY
SI	1	PAL
CLI	1	MB
PG	1	P
Xi	1	TH
PIR	1	OLF
TRN	1	P
PRNc	1	P
EPv	1	CTXsp
IG	1	HPF
AIp	1	Isocortex
AV	1	TH
VM	1	TH
PGRNd	1	MY
CS	1	P
PRNr	1	P
PCG	1	P
GPi	1	PAL
III	1	MB
AAA	1	STR
IA	1	STR
NDB	1	PAL
FS	1	STR
NLL	1	P
GPe	1	PAL
ZI	1	HY
SUT	1	P
PCN	1	TH
BST	1	PAL
LP	1	TH
CA3	1	HPF
RT	1	TH
MPN	1	HY
SCdw	1	MB
LHA	1	HY
PAG	1	MB
AHN	1	HY
PR	1	TH
SCdg	1	MB
LSr	1	STR
TRS	1	PAL
MH	1	TH
MOp	1	Isocortex
LH	1	TH
SMT	1	TH
IC	1	MB
SCig	1	MB
MOs	1	Isocortex
SSp-ul	1	Isocortex
RSPv	1	Isocortex
SSp-ll	1	Isocortex
ACAd	1	Isocortex
BLA	1	CTXsp
AId	1	Isocortex
PT	1	TH
RE	1	TH
ACB	1	STR
CP	1	STR
MD	1	TH
PeF	1	HY
ACAv	1	Isocortex
AIv	1	Isocortex
TU	1	HY
VPM	1	TH
LPO	1	HY
COAa	1	OLF
LA	1	CTXsp
MEA	1	STR
VISC	1	Isocortex
RSPd	1	Isocortex
SSp-tr	1	Isocortex
EPd	1	CTXsp
NLOT	1	OLF
RSPagl	1	Isocortex
SSp-bfd	1	Isocortex
BMA	1	CTXsp
SSs	1	Isocortex
MPO	1	HY
SSp-un	1	Isocortex
