## Supplementary Table 7 for "Deep Phenotyping with Global Brain Activity and Plasticity Mapping Identify the Dorsal Raphe-Basolateral Amygdala Circuit as a Mediator of Adaptive Stress Responses"

### Sheet: Sheet1
region	module	division
LA	9	CTXsp
ZI	9	HY
IC	9	MB
PARN	9	MY
PCN	9	TH
PVHd	9	HY
IRN	9	MY
RT	9	TH
MRN	9	MB
PAG	9	MB
SCdw	9	MB
IA	9	STR
PH	9	HY
SCdg	9	MB
SCs	9	MB
RSPv	9	Isocortex
SSp-bfd	9	Isocortex
DR	9	MB
SMT	9	TH
RSPagl	9	Isocortex
SCiw	9	MB
LHA	9	HY
RSPd	9	Isocortex
CS	9	P
BMA	9	CTXsp
CL	9	TH
CM	9	TH
MOs	9	Isocortex
COAa	9	OLF
PRNr	9	P
POL	9	TH
BST	9	PAL
LD	9	TH
EPv	9	CTXsp
MARN	9	MY
LPO	9	HY
CA3	9	HPF
PPY	9	MY
MEPO	9	HY
RN	9	MB
AV	9	TH
NLL	9	P
RM	9	MY
MEA	9	STR
RPO	9	P
GRN	9	MY
PCG	9	P
Xi	8	TH
PR	8	TH
RE	8	TH
AVP	8	HY
VM	8	TH
PAA	8	OLF
MPO	8	HY
MS	8	PAL
ACAd	8	Isocortex
ACAv	8	Isocortex
PIR	8	OLF
ACB	8	STR
CLA	8	CTXsp
AIv	8	Isocortex
CP	8	STR
NDB	8	PAL
VAL	8	TH
ADP	8	HY
PS	8	HY
EPd	8	CTXsp
OT	8	STR
SSp-m	8	Isocortex
SSp-ul	8	Isocortex
MOp	8	Isocortex
SI	8	PAL
MD	8	TH
AIp	8	Isocortex
SSs	8	Isocortex
LSc	8	STR
GU	8	Isocortex
GPe	8	PAL
PVT	8	TH
LH	8	TH
VPL	8	TH
PeF	8	HY
IMD	8	TH
AVPV	7	HY
GPi	7	PAL
RPA	7	MY
SUV	7	MY
IG	7	HPF
AAA	7	STR
TU	7	HY
CEA	7	STR
VMH	7	HY
VISC	7	Isocortex
MA	7	PAL
SSp-n	7	Isocortex
SNc	7	MB
SNr	7	MB
LP	7	TH
PB	7	P
SCig	7	MB
MH	7	TH
LSv	7	STR
SSp-ll	7	Isocortex
VPM	7	TH
MEV	7	MB
AId	7	Isocortex
FS	7	STR
LSr	7	STR
SSp-un	7	Isocortex
NLOT	7	OLF
SSp-tr	7	Isocortex
VTN	7	MB
SGN	6	TH
SUT	6	P
BLA	6	CTXsp
PGRNd	6	MY
MPN	5	HY
CUN	5	MB
VTA	5	MB
IPN	5	MB
RH	5	TH
PPN	5	MB
AHN	5	HY
MV	5	MY
PGRNl	5	MY
III	5	MB
SAG	5	MB
PRNc	5	P
SPVO	4	MY
V	4	P
VII	4	MY
PBG	4	MB
TRN	4	P
SOC	4	P
RR	4	MB
PG	4	P
PT	3	TH
PVi	2	HY
TRS	2	PAL
SF	2	STR
CLI	1	MB
LAV	1	MY
