## Supplementary Table 8 for "Deep Phenotyping with Global Brain Activity and Plasticity Mapping Identify the Dorsal Raphe-Basolateral Amygdala Circuit as a Mediator of Adaptive Stress Responses"

### Sheet: Sheet1
region	module	division
PPY	5	MY
RM	5	MY
SCdw	5	MB
PR	5	TH
MEPO	5	HY
VII	5	MY
PVi	5	HY
SGN	5	TH
SAG	5	MB
RPA	5	MY
IPN	4	MB
PARN	4	MY
PIR	4	OLF
PVT	4	TH
PS	4	HY
RSPagl	4	Isocortex
LPO	4	HY
RN	4	MB
EPd	4	CTXsp
AIv	4	Isocortex
IRN	4	MY
VTN	4	MB
MS	4	PAL
SI	4	PAL
SCig	4	MB
CLA	4	CTXsp
SSp-tr	4	Isocortex
MPO	4	HY
BMA	4	CTXsp
OT	4	STR
FS	4	STR
IMD	4	TH
RSPd	4	Isocortex
RSPv	4	Isocortex
EPv	4	CTXsp
DR	4	MB
PGRNd	4	MY
BLA	4	CTXsp
RE	4	TH
IC	4	MB
VTA	4	MB
MPN	4	HY
ACAv	4	Isocortex
MEV	4	MB
LSr	4	STR
PGRNl	4	MY
GRN	4	MY
MA	4	PAL
PRNr	4	P
RPO	4	P
NLL	4	P
AAA	4	STR
AVP	4	HY
PeF	4	HY
TRS	4	PAL
TRN	4	P
V	4	P
SUT	4	P
SF	4	STR
PH	4	HY
SUV	4	MY
LD	4	TH
LP	4	TH
PG	4	P
PCN	4	TH
VMH	4	HY
POL	4	TH
CUN	4	MB
PVHd	4	HY
MV	4	MY
CS	4	P
GPe	4	PAL
LHA	4	HY
RT	4	TH
PRNc	4	P
RR	4	MB
VPL	4	TH
SNr	4	MB
VAL	4	TH
VPM	4	TH
MRN	4	MB
AV	4	TH
PPN	4	MB
MD	4	TH
ZI	4	HY
SCs	4	MB
PAA	4	OLF
RH	4	TH
MOs	4	Isocortex
PB	4	P
MOp	4	Isocortex
Xi	4	TH
ADP	4	HY
IG	4	HPF
PBG	4	MB
SMT	4	TH
VM	4	TH
SNc	4	MB
AHN	4	HY
SCdg	4	MB
IA	4	STR
MEA	4	STR
SSp-ll	4	Isocortex
LA	4	CTXsp
SOC	4	P
SSp-ul	4	Isocortex
SSp-n	4	Isocortex
NLOT	4	OLF
PT	4	TH
SSp-un	4	Isocortex
SCiw	4	MB
AVPV	4	HY
AId	4	Isocortex
COAa	4	OLF
LSc	4	STR
SSs	4	Isocortex
CM	4	TH
VISC	4	Isocortex
GU	4	Isocortex
SSp-m	4	Isocortex
PAG	4	MB
CEA	4	STR
CP	4	STR
SSp-bfd	4	Isocortex
ACB	4	STR
III	4	MB
BST	4	PAL
ACAd	4	Isocortex
AIp	4	Isocortex
GPi	4	PAL
LAV	3	MY
MH	3	TH
CLI	2	MB
PCG	2	P
TU	2	HY
SPVO	2	MY
LSv	1	STR
NDB	1	PAL
CL	1	TH
CA3	1	HPF
MARN	1	MY
LH	1	TH
