## Supplementary Table 9 for "Deep Phenotyping with Global Brain Activity and Plasticity Mapping Identify the Dorsal Raphe-Basolateral Amygdala Circuit as a Mediator of Adaptive Stress Responses"

### Sheet: Sheet1
region	module	division
NDB	10	PAL
CA3	10	HPF
CL	10	TH
MPN	10	HY
VTA	10	MB
PGRNl	10	MY
GRN	10	MY
IRN	10	MY
MA	10	PAL
AAA	10	STR
AVP	10	HY
PeF	10	HY
MOs	9	Isocortex
BST	9	PAL
ADP	9	HY
MOp	9	Isocortex
AId	9	Isocortex
SSp-m	9	Isocortex
AVPV	9	HY
RE	9	TH
GPe	9	PAL
AIp	9	Isocortex
FS	9	STR
IA	9	STR
SSp-ll	9	Isocortex
SSp-ul	9	Isocortex
SSp-un	9	Isocortex
SNc	9	MB
SSp-n	9	Isocortex
SSs	9	Isocortex
VISC	9	Isocortex
MEV	9	MB
LSr	9	STR
LSv	9	STR
CP	9	STR
OT	9	STR
MPO	9	HY
ACAd	9	Isocortex
PIR	9	OLF
AIv	9	Isocortex
ACB	9	STR
PS	9	HY
EPd	9	CTXsp
SI	9	PAL
MS	9	PAL
CLA	9	CTXsp
ACAv	9	Isocortex
VTN	8	MB
PRNr	8	P
LPO	8	HY
RN	8	MB
SSp-tr	8	Isocortex
SSp-bfd	8	Isocortex
SCig	8	MB
RSPd	8	Isocortex
RSPv	8	Isocortex
RSPagl	8	Isocortex
NLL	8	P
BMA	8	CTXsp
DR	8	MB
LHA	8	HY
CS	8	P
MV	8	MY
AHN	8	HY
CUN	8	MB
SCdg	8	MB
SCdw	8	MB
SCs	8	MB
MRN	8	MB
PAG	8	MB
PB	8	P
RH	8	TH
SCiw	8	MB
MEA	8	STR
PPN	8	MB
RT	8	TH
III	8	MB
NLOT	8	OLF
CEA	8	STR
BLA	8	CTXsp
LA	8	CTXsp
VPL	8	TH
VPM	8	TH
MD	8	TH
VAL	8	TH
ZI	8	HY
GPi	8	PAL
AV	8	TH
COAa	8	OLF
CM	8	TH
EPv	8	CTXsp
PAA	8	OLF
PT	7	TH
IG	7	HPF
GU	7	Isocortex
LSc	7	STR
IMD	7	TH
PVT	7	TH
MEPO	6	HY
VM	6	TH
Xi	6	TH
RPA	6	MY
RM	6	MY
PPY	6	MY
LD	6	TH
PBG	6	MB
PGRNd	6	MY
IC	6	MB
PARN	6	MY
PVHd	6	HY
PCG	6	P
RPO	6	P
IPN	6	MB
PRNc	6	P
PH	6	HY
LP	6	TH
SNr	6	MB
PCN	6	TH
SMT	6	TH
SUV	6	MY
SUT	6	P
CLI	5	MB
MH	5	TH
TRS	5	PAL
SF	5	STR
PR	4	TH
VMH	4	HY
POL	4	TH
PVi	4	HY
SGN	4	TH
VII	3	MY
SOC	3	P
RR	3	MB
SAG	3	MB
LH	2	TH
TU	2	HY
LAV	2	MY
MARN	2	MY
PG	1	P
SPVO	1	MY
TRN	1	P
V	1	P
