## Supplementary Table 10 for "Deep Phenotyping with Global Brain Activity and Plasticity Mapping Identify the Dorsal Raphe-Basolateral Amygdala Circuit as a Mediator of Adaptive Stress Responses"

### Sheet: Sheet1
height	k	relative_height
16.424	1	1
16.424	2	0.999999
8.7407	3	0.532191
5.80439	4	0.353409
5.75742	5	0.350549
4.48559	6	0.273112
3.19625	7	0.194609
2.90143	8	0.176658
2.72913	9	0.166167
2.72525	10	0.165931
2.32109	11	0.141323
2.27325	12	0.13841
2.05504	13	0.125125
1.8691	14	0.113803
1.84344	15	0.112241
1.78234	16	0.108521
1.59631	17	0.0971937
1.53299	18	0.0933385
1.40012	19	0.0852483
1.38861	20	0.0845475
1.3295	21	0.0809484
1.30116	22	0.0792233
1.17859	23	0.0717605
1.17058	24	0.0712725
1.16974	25	0.0712214
1.16053	26	0.0706607
1.07237	27	0.0652932
0.990836	28	0.0603286
0.974631	29	0.0593419
0.970026	30	0.0590615
0.932819	31	0.0567961
0.900344	32	0.0548188
0.856236	33	0.0521332
0.772132	34	0.0470125
0.746877	35	0.0454748
0.722465	36	0.0439884
0.707025	37	0.0430483
0.700092	38	0.0426262
0.651027	39	0.0396388
0.643365	40	0.0391722
0.619859	41	0.037741
0.615937	42	0.0375023
0.601111	43	0.0365996
0.576656	44	0.0351106
0.548675	45	0.0334069
0.543927	46	0.0331178
0.542792	47	0.0330487
0.473937	48	0.0288564
0.458799	49	0.0279347
0.451777	50	0.0275071
0.442876	51	0.0269652
0.431368	52	0.0262645
0.430556	53	0.0262151
0.430113	54	0.0261881
0.414784	55	0.0252548
0.41104	56	0.0250268
0.405865	57	0.0247117
0.40263	58	0.0245147
0.3948	59	0.024038
0.386922	60	0.0235584
0.370914	61	0.0225837
0.360355	62	0.0219408
0.355519	63	0.0216463
0.344648	64	0.0209844
0.342996	65	0.0208838
0.341101	66	0.0207685
0.338494	67	0.0206097
0.337233	68	0.0205329
0.318009	69	0.0193625
0.315948	70	0.019237
0.270813	71	0.0164888
0.264729	72	0.0161184
0.256073	73	0.0155914
0.251878	74	0.015336
0.250481	75	0.0152509
0.24475	76	0.014902
0.23141	77	0.0140897
0.224276	78	0.0136554
0.223869	79	0.0136306
0.223514	80	0.013609
0.220877	81	0.0134484
0.219471	82	0.0133628
0.217571	83	0.0132471
0.210273	84	0.0128028
0.209233	85	0.0127395
0.201838	86	0.0122892
0.201082	87	0.0122432
0.192721	88	0.0117341
0.180632	89	0.010998
0.175067	90	0.0106592
0.174583	91	0.0106298
0.173607	92	0.0105703
0.171703	93	0.0104544
0.168289	94	0.0102465
0.165948	95	0.010104
0.157985	96	0.00961916
0.156545	97	0.00953145
0.153371	98	0.0093382
0.151231	99	0.0092079
0.150555	100	0.00916677
0.141863	101	0.00863757
0.140447	102	0.00855131
0.139589	103	0.00849907
0.137167	104	0.00835162
0.132619	105	0.00807471
0.123505	106	0.00751977
0.114808	107	0.00699026
0.114673	108	0.00698203
0.10785	109	0.00656663
0.106996	110	0.00651462
0.10498	111	0.00639189
0.104744	112	0.00637749
0.101391	113	0.00617334
0.0942816	114	0.00574048
0.0937136	115	0.0057059
0.0923925	116	0.00562546
0.0909008	117	0.00553464
0.0851616	118	0.00518519
0.0842622	119	0.00513043
0.0811818	120	0.00494288
0.0792479	121	0.00482513
0.0773798	122	0.00471139
0.0693281	123	0.00422115
0.0683699	124	0.00416281
0.0683484	125	0.0041615
0.0664632	126	0.00404671
0.0654973	127	0.00398791
0.0626656	128	0.00381549
0.0573104	129	0.00348943
0.0563362	130	0.00343011
0.0549929	131	0.00334833
0.0524107	132	0.00319111
0.0516064	133	0.00314213
0.0488867	134	0.00297654
0.0478341	135	0.00291245
0.0364335	136	0.00221831
0.0302022	137	0.00183891
0.026771	138	0.00162999
0.0263869	139	0.0016066
0.0212017	140	0.0012909
0.0131066	141	0.000798015
0.00461015	142	0.000280696
