## Supplementary Table 11 for "Deep Phenotyping with Global Brain Activity and Plasticity Mapping Identify the Dorsal Raphe-Basolateral Amygdala Circuit as a Mediator of Adaptive Stress Responses"

### Sheet: Sheet1
height	k	relative_height
13.5497	1	1
13.5497	2	0.999994
10.0477	3	0.74154
9.39342	4	0.693255
8.65624	5	0.638849
8.57928	6	0.63317
7.58228	7	0.559589
7.22139	8	0.532954
6.83502	9	0.504439
6.74221	10	0.497589
6.2488	11	0.461175
6.04792	12	0.446349
5.51592	13	0.407087
5.29298	14	0.390633
5.11538	15	0.377526
4.95713	16	0.365847
4.81697	17	0.355503
4.68641	18	0.345867
4.54633	19	0.335529
4.38382	20	0.323535
4.24887	21	0.313576
4.07734	22	0.300917
4.01473	23	0.296296
3.72291	24	0.274759
3.72283	25	0.274753
3.67976	26	0.271574
3.45033	27	0.254642
3.32706	28	0.245544
3.32614	29	0.245476
3.24173	30	0.239247
3.21854	31	0.237535
3.19142	32	0.235533
2.92799	33	0.216092
2.81405	34	0.207683
2.76917	35	0.204371
2.75681	36	0.203458
2.67276	37	0.197255
2.65878	38	0.196223
2.65554	39	0.195985
2.64188	40	0.194977
2.51182	41	0.185378
2.50927	42	0.18519
2.41716	43	0.178391
2.36644	44	0.174648
2.31557	45	0.170894
2.28505	46	0.168641
2.27971	47	0.168248
2.21423	48	0.163415
2.16159	49	0.15953
2.15575	50	0.159099
1.97962	51	0.1461
1.88644	52	0.139223
1.88398	53	0.139042
1.79914	54	0.132781
1.78297	55	0.131587
1.7683	56	0.130504
1.74983	57	0.129142
1.72729	58	0.127478
1.71736	59	0.126745
1.71243	60	0.126381
1.6935	61	0.124984
1.69189	62	0.124865
1.6051	63	0.11846
1.60374	64	0.11836
1.5981	65	0.117943
1.58557	66	0.117019
1.53451	67	0.11325
1.51312	68	0.111672
1.43743	69	0.106085
1.42737	70	0.105343
1.42423	71	0.105111
1.42286	72	0.10501
1.38998	73	0.102584
1.3403	74	0.0989169
1.31096	75	0.096752
1.2835	76	0.0947252
1.27588	77	0.0941625
1.25577	78	0.0926788
1.23479	79	0.0911303
1.22617	80	0.0904942
1.2225	81	0.0902229
1.21864	82	0.089938
1.18343	83	0.0873399
1.17462	84	0.0866891
1.16124	85	0.0857018
1.15717	86	0.0854014
1.11253	87	0.0821074
1.0396	88	0.0767248
1.02597	89	0.0757184
1.0203	90	0.0753002
1.01839	91	0.0751594
1.01666	92	0.0750319
1.0071	93	0.0743262
1.00177	94	0.0739331
0.996366	95	0.0735339
0.991429	96	0.0731696
0.950349	97	0.0701378
0.861069	98	0.0635487
0.850656	99	0.0627802
0.847612	100	0.0625556
0.822643	101	0.0607129
0.804207	102	0.0593522
0.794728	103	0.0586526
0.774179	104	0.0571361
0.714604	105	0.0527393
0.702985	106	0.0518818
0.684704	107	0.0505326
0.674917	108	0.0498103
0.672778	109	0.0496524
0.670947	110	0.0495174
0.669566	111	0.0494154
0.664071	112	0.0490099
0.652019	113	0.0481204
0.650677	114	0.0480214
0.638931	115	0.0471545
0.626675	116	0.04625
0.618709	117	0.045662
0.609799	118	0.0450045
0.592277	119	0.0437113
0.585002	120	0.0431744
0.581133	121	0.0428889
0.578802	122	0.0427169
0.573466	123	0.042323
0.572983	124	0.0422874
0.5442	125	0.0401631
0.535662	126	0.039533
0.513095	127	0.0378675
0.508289	128	0.0375128
0.489338	129	0.0361142
0.489228	130	0.0361061
0.471105	131	0.0347685
0.466177	132	0.0344049
0.453686	133	0.033483
0.447135	134	0.0329995
0.446453	135	0.0329492
0.381058	136	0.0281229
0.338349	137	0.0249709
0.32807	138	0.0242123
0.319505	139	0.0235802
0.309249	140	0.0228232
0.257589	141	0.0190106
0.252296	142	0.01862
