## Supplementary Table 12 for "Deep Phenotyping with Global Brain Activity and Plasticity Mapping Identify the Dorsal Raphe-Basolateral Amygdala Circuit as a Mediator of Adaptive Stress Responses"

### Sheet: Sheet1
height	k	relative_height
18.7644	1	1
18.7644	2	0.999999
13.5346	3	0.721293
12.0988	4	0.644773
9.99779	5	0.532806
8.89303	6	0.473931
8.33923	7	0.444418
7.28515	8	0.388243
7.03772	9	0.375057
6.92582	10	0.369094
6.81109	11	0.362979
6.20828	12	0.330854
5.3068	13	0.282812
5.1906	14	0.276619
4.92939	15	0.262699
4.61904	16	0.24616
4.19092	17	0.223344
4.12725	18	0.219951
4.04588	19	0.215615
3.79391	20	0.202187
3.71436	21	0.197947
3.30158	22	0.175949
3.24951	23	0.173174
3.16831	24	0.168847
3.06032	25	0.163092
3.02341	26	0.161125
2.90806	27	0.154977
2.84789	28	0.151771
2.73841	29	0.145936
2.73466	30	0.145737
2.64363	31	0.140886
2.56834	32	0.136873
2.32889	33	0.124112
2.30854	34	0.123028
2.17704	35	0.11602
2.14829	36	0.114488
2.09889	37	0.111855
2.00783	38	0.107002
1.89948	39	0.101228
1.79625	40	0.0957262
1.76963	41	0.094308
1.76938	42	0.0942946
1.72793	43	0.0920854
1.6431	44	0.0875648
1.63183	45	0.0869644
1.48168	46	0.0789625
1.46964	47	0.0783205
1.45028	48	0.0772887
1.43335	49	0.0763869
1.3956	50	0.074375
1.35012	51	0.071951
1.34652	52	0.0717591
1.33115	53	0.0709404
1.26833	54	0.0675926
1.26017	55	0.0671574
1.22812	56	0.0654494
1.22416	57	0.0652384
1.21043	58	0.0645067
1.18149	59	0.0629645
1.12381	60	0.0598903
1.10266	61	0.0587633
1.08952	62	0.0580632
1.06349	63	0.0566762
1.01214	64	0.0539393
0.983149	65	0.0523944
0.964888	66	0.0514212
0.955896	67	0.050942
0.945561	68	0.0503912
0.93437	69	0.0497948
0.927386	70	0.0494227
0.903286	71	0.0481383
0.865058	72	0.046101
0.86384	73	0.0460361
0.839062	74	0.0447156
0.834193	75	0.0444561
0.834079	76	0.0444501
0.828123	77	0.0441327
0.807429	78	0.0430298
0.786025	79	0.0418892
0.759321	80	0.040466
0.715418	81	0.0381263
0.712124	82	0.0379508
0.692466	83	0.0369032
0.688705	84	0.0367028
0.665434	85	0.0354626
0.657266	86	0.0350273
0.651172	87	0.0347025
0.63757	88	0.0339776
0.636571	89	0.0339244
0.61705	90	0.0328841
0.612504	91	0.0326418
0.601055	92	0.0320317
0.592798	93	0.0315916
0.585845	94	0.0312211
0.580811	95	0.0309528
0.578144	96	0.0308107
0.569432	97	0.0303464
0.55835	98	0.0297558
0.504041	99	0.0268616
0.499058	100	0.026596
0.493238	101	0.0262859
0.487664	102	0.0259888
0.470704	103	0.025085
0.446196	104	0.0237788
0.437945	105	0.0233391
0.416185	106	0.0221795
0.405037	107	0.0215854
0.40403	108	0.0215318
0.403332	109	0.0214945
0.39198	110	0.0208896
0.38441	111	0.0204861
0.369015	112	0.0196657
0.362044	113	0.0192942
0.362004	114	0.0192921
0.361124	115	0.0192452
0.340749	116	0.0181593
0.329479	117	0.0175587
0.328898	118	0.0175278
0.328637	119	0.0175138
0.320041	120	0.0170558
0.305177	121	0.0162636
0.298076	122	0.0158852
0.29732	123	0.0158449
0.286869	124	0.0152879
0.277519	125	0.0147896
0.27303	126	0.0145504
0.272592	127	0.0145271
0.272579	128	0.0145264
0.26755	129	0.0142584
0.236401	130	0.0125984
0.234679	131	0.0125066
0.196004	132	0.0104455
0.187706	133	0.0100033
0.18028	134	0.00960756
0.179276	135	0.00955404
0.164388	136	0.00876062
0.143383	137	0.00764121
0.140069	138	0.0074646
0.124113	139	0.00661426
0.123816	140	0.00659845
0.103622	141	0.00552227
0.0963494	142	0.00513469
