## Supplementary Table 13 for "Deep Phenotyping with Global Brain Activity and Plasticity Mapping Identify the Dorsal Raphe-Basolateral Amygdala Circuit as a Mediator of Adaptive Stress Responses"

### Sheet: Sheet1
height	k	relative_height
9.31186	1	1
9.31166	2	0.999979
7.82209	3	0.840014
6.53543	4	0.70184
5.66746	5	0.608628
5.34717	6	0.574233
5.24707	7	0.563483
5.21989	8	0.560563
5.11166	9	0.54894
4.75423	10	0.510556
4.64271	11	0.49858
4.56662	12	0.490409
4.45812	13	0.478757
3.82856	14	0.411149
3.82583	15	0.410856
3.57078	16	0.383466
3.5113	17	0.377078
3.50064	18	0.375934
3.47121	19	0.372773
3.46393	20	0.371991
3.36263	21	0.361113
3.34438	22	0.359152
3.15149	23	0.338438
3.10462	24	0.333405
3.0991	25	0.332812
3.08035	26	0.330798
3.0386	27	0.326316
3.03119	28	0.325519
2.95876	29	0.317741
2.93912	30	0.315632
2.8958	31	0.31098
2.84823	32	0.305871
2.78893	33	0.299503
2.71797	34	0.291882
2.69846	35	0.289788
2.65903	36	0.285553
2.64276	37	0.283806
2.6002	38	0.279236
2.50502	39	0.269013
2.45415	40	0.263551
2.45363	41	0.263495
2.43072	42	0.261035
2.38689	43	0.256328
2.37151	44	0.254677
2.31817	45	0.248948
2.30866	46	0.247927
2.29745	47	0.246723
2.29256	48	0.246197
2.24209	49	0.240778
2.24009	50	0.240564
2.21579	51	0.237953
2.19418	52	0.235633
2.09244	53	0.224707
2.0846	54	0.223865
2.0814	55	0.223522
2.06154	56	0.221388
2.04392	57	0.219496
1.9964	58	0.214393
1.99314	59	0.214044
1.97478	60	0.212071
1.92971	61	0.207231
1.90803	62	0.204904
1.90401	63	0.204471
1.84311	64	0.197931
1.83322	65	0.196869
1.79869	66	0.193161
1.76283	67	0.18931
1.754	68	0.188362
1.75122	69	0.188064
1.70989	70	0.183625
1.69461	71	0.181984
1.66631	72	0.178945
1.66132	73	0.178409
1.66057	74	0.178328
1.65644	75	0.177885
1.61462	76	0.173394
1.59885	77	0.1717
1.59774	78	0.171582
1.59702	79	0.171504
1.58932	80	0.170677
1.57048	81	0.168654
1.57008	82	0.16861
1.56035	83	0.167565
1.50792	84	0.161936
1.48821	85	0.159818
1.48669	86	0.159656
1.46925	87	0.157783
1.44604	88	0.155291
1.43778	89	0.154403
1.41711	90	0.152183
1.38647	91	0.148893
1.37078	92	0.147208
1.3541	93	0.145417
1.33258	94	0.143105
1.33222	95	0.143067
1.33087	96	0.142923
1.33037	97	0.142869
1.32693	98	0.142499
1.31361	99	0.141069
1.30514	100	0.140159
1.30334	101	0.139966
1.27464	102	0.136883
1.25751	103	0.135044
1.25494	104	0.134768
1.21083	105	0.130031
1.19676	106	0.12852
1.189	107	0.127687
1.16558	108	0.125171
1.12385	109	0.12069
1.1161	110	0.119858
1.09757	111	0.117868
1.08615	112	0.116642
1.08587	113	0.116612
1.06299	114	0.114154
1.05871	115	0.113695
1.01312	116	0.108799
0.984887	117	0.105767
0.984131	118	0.105686
0.982357	119	0.105495
0.97975	120	0.105215
0.972821	121	0.104471
0.956253	122	0.102692
0.949102	123	0.101924
0.948906	124	0.101903
0.942161	125	0.101179
0.925297	126	0.0993676
0.921806	127	0.0989927
0.896673	128	0.0962937
0.895514	129	0.0961692
0.8566	130	0.0919902
0.853617	131	0.0916699
0.84799	132	0.0910656
0.832937	133	0.089449
0.801353	134	0.0860572
0.800979	135	0.086017
0.800401	136	0.085955
0.761499	137	0.0817773
0.744513	138	0.0799532
0.740464	139	0.0795183
0.717495	140	0.0770517
0.699287	141	0.0750964
0.516017	142	0.055415
